# Isotope Encoded chemical Imaging Identifies Amyloid Plaque Age Dependent Structural Maturation, Synaptic Loss, and Increased Toxicity

**DOI:** 10.1101/2024.10.08.617019

**Authors:** Jack I. Wood, Maciej Dulewicz, Junyue Ge, Katie Stringer, Alicja Szadziewska, Sneha Desai, Srinivas Koutarapu, Haady B. Hajar, Kaj Blennow, Henrik Zetterberg, Damian M. Cummings, Jeffrey N. Savas, Frances A. Edwards, Jörg Hanrieder

## Abstract

It is of critical importance to our understanding of Alzheimer’s disease (AD) pathology to determine how key pathological factors are interconnected and implicated in nerve cell death, clinical symptoms, and disease progression. The formation of extracellular beta-amyloid (Aβ) plaques is the major pathological hallmark of AD and Aβ has been suggested to be a critical inducer of AD, driving disease pathogenesis. Exactly how Aβ plaque formation begins and how ongoing plaque deposition proceeds and initiates subsequent neurotoxic mechanisms is not well understood.

The primary aim of our research is to elucidate the biochemical processes underlying early Aβ plaque formation in brain tissue. We recently introduced a chemical imaging paradigm based on mass spectrometry imaging (MSI) and metabolic isotope labelling to follow stable isotope labelling kinetics (iSILK) in vivo to track the in vivo build-up and deposition of Aβ. Herein, knock-in Aβ mouse models (*App^NL-F^*) that develop Aβ pathology gradually are metabolically labeled with stable isotopes. This chemical imaging approach timestamps amyloid plaques during the period of initial deposition allowing the fate of aggregating Aβ species from before and during the earliest events of plaque pathology through plaque maturation to be tracked. To identify the molecular and cellular response to plaque maturation, we integrated iSILK with single plaque transcriptomics performed on adjacent tissue sections. This enabled changes in gene expression to be tracked as a function of plaque age (as encoded in the Aβ peptide isotopologue pattern) distinct from changes due to the chronological age or pathological severity. This approach identified that plaque age correlates negatively with gene expression patterns associated with synaptic function as early as in 10-month-old animals but persists into 18 months. Finally, we integrated hyperspectral confocal microscopy into our multiomic approach to image amyloid structural isomers, revealing a positive correlation between plaque age and amyloid structural maturity. This analysis identified three categories of plaques, each with a distinct impact on the surrounding microenvironment. Here, we identified that older, more compact plaques were associated with the most significant synapse loss and toxicity.

These data show how isotope-encoded MS imaging can be used to delineate Aβ toxicity dynamics in vivo. Moreover, we show for the first time a functional integration of dynamic MSI, structural plaque imaging and whole genome-wide spatial transcriptomics at the single plaque level. This multiomic approach offers an unprecedented combination of temporal and spatial resolution enabling a description of the earliest events of precipitating amyloid pathology and how Aβ modulates synaptotoxic mechanisms.
