## Supplementary material for "Isotope Encoded chemical Imaging Identifies Amyloid Plaque Age Dependent Structural Maturation, Synaptic Loss, and Increased Toxicity": 10 Months Enrichment Analysis

### Sheet: Positively_10_months
Biological Processes Positively Correlated 10 months
Gene Ontology Identifier:	Description	geneID	GeneRatio	BgRatio	pvalue	p.adjust	qvalue	FoldEnrich
GO:0002697	regulation of immune effector process	Pram1/Cd27/Pkn1/C4b/Spn/C1qbp/Ticam2/Tlr9/Ccl2/P2rx7/Crtam/Pycard/H2-T24/Cd300a/H2-M10.5/Clcf1/Klri1/Lacc1/Mzb1/Casp4/Ripk3/Ptpn22/H2-Bl/Kit/Itgb2/Fcgr3/Klrb1/Tnfsf13/Apoa2/Adora2b/Cd177/Dnase1l3	0.0467153	471/29952	5.59143e-08	0.000239537	0.000212769	2.97074
GO:0032943	mononuclear cell proliferation	Sh3rf1/Cd27/Pkn1/Spn/Dock8/Tlr9/Elf4/P2rx7/Crtam/Lmo1/Pycard/Cd300a/Tbk1/Clcf1/Mzb1/Vcam1/Ripk3/Ifna4/Icosl/Btn1a1/Ptpn22/Aif1/Itgb2/Ifna6/Cd6/Cd80	0.0379562	351/29952	1.87765e-07	0.000402192	0.000357247	3.23893
GO:0070661	leukocyte proliferation	Sh3rf1/Cd27/Pkn1/Spn/Dock8/Tlr9/Elf4/P2rx7/Crtam/Lmo1/Pycard/Cd300a/Tbk1/Clcf1/Mzb1/Vcam1/Ripk3/Ifna4/Icosl/Btn1a1/Ptpn22/Aif1/Kit/Itgb2/Ifna6/Cd6/Cd80	0.0394161	384/29952	3.10068e-07	0.000442778	0.000393297	3.07445
GO:0046651	lymphocyte proliferation	Sh3rf1/Cd27/Pkn1/Spn/Dock8/Tlr9/Elf4/P2rx7/Crtam/Lmo1/Pycard/Cd300a/Clcf1/Mzb1/Vcam1/Ripk3/Ifna4/Icosl/Btn1a1/Ptpn22/Aif1/Itgb2/Ifna6/Cd6/Cd80	0.0364964	344/29952	4.59659e-07	0.000492295	0.000437281	3.17773
GO:0002699	positive regulation of immune effector process	Cd27/C4b/Ticam2/Tlr9/Ccl2/P2rx7/Crtam/Pycard/H2-T24/Cd300a/H2-M10.5/Clcf1/Klri1/Lacc1/Mzb1/Casp4/Ptpn22/H2-Bl/Kit/Itgb2/Fcgr3/Tnfsf13/Adora2b/Cd177	0.0350365	326/29952	6.16998e-07	0.000528644	0.000469568	3.21906
GO:0002703	regulation of leukocyte mediated immunity	Pram1/Spn/Ticam2/Tlr9/Ccl2/P2rx7/Crtam/H2-T24/Cd300a/H2-M10.5/Clcf1/Klri1/Ripk3/H2-Bl/Kit/Itgb2/Fcgr3/Klrb1/Tnfsf13/Adora2b/Cd177/Dnase1l3	0.0321168	310/29952	3.27399e-06	0.00233763	0.0020764	3.1031
GO:0050863	regulation of T cell activation	Sh3rf1/Cd27/Socs4/Spn/Dock8/Ccl2/Crtam/Lmo1/Pycard/Cd300a/Sh2b3/Vcam1/Ripk3/H2-Oa/Icosl/Btn1a1/Ptpn22/Aif1/Itpkb/Cd6/Cd80/Nrarp/Il36b	0.0335766	380/29952	2.62643e-05	0.013207	0.0117311	2.64655
GO:0050670	regulation of lymphocyte proliferation	Sh3rf1/Pkn1/Spn/Tlr9/Crtam/Lmo1/Pycard/Cd300a/Clcf1/Mzb1/Vcam1/Ripk3/Icosl/Btn1a1/Ptpn22/Aif1/Cd6/Cd80	0.0262774	255/29952	2.69266e-05	0.013207	0.0117311	3.08651
GO:0070663	regulation of leukocyte proliferation	Sh3rf1/Pkn1/Spn/Tlr9/Crtam/Lmo1/Pycard/Cd300a/Clcf1/Mzb1/Vcam1/Ripk3/Icosl/Btn1a1/Ptpn22/Aif1/Kit/Cd6/Cd80	0.0277372	282/29952	3.0915e-05	0.013207	0.0117311	2.94605
GO:0032944	regulation of mononuclear cell proliferation	Sh3rf1/Pkn1/Spn/Tlr9/Crtam/Lmo1/Pycard/Cd300a/Clcf1/Mzb1/Vcam1/Ripk3/Icosl/Btn1a1/Ptpn22/Aif1/Cd6/Cd80	0.0262774	260/29952	3.47877e-05	0.013207	0.0117311	3.02715
Molecular Functions Positively Correlated 10 months
Gene Ontology Identifier:	Description	geneID	GeneRatio	BgRatio	pvalue	p.adjust	qvalue	FoldEnrich
GO:0000062	fatty-acyl-CoA binding	Hmgcl/Acot11/Acadm/Dbil5/Hadha/Soat2	0.00879765	26/29873	2.15929e-05	0.0103603	0.00954414	10.1082
GO:1901567	fatty acid derivative binding	Hmgcl/Acot11/Acadm/Dbil5/Hadha/Soat2	0.00879765	27/29873	2.7228e-05	0.0103603	0.00954414	9.73379
GO:0120227	acyl-CoA binding	Hmgcl/Acot11/Acadm/Dbil5/Hadha/Soat2	0.00879765	29/29873	4.20293e-05	0.0106614	0.0098216	9.06249

### Sheet: POS
Mm_BP_ID	Description	geneID	GeneRatio	BgRatio	pvalue	p.adjust	qvalue	FoldEnrich
GO:0002697	regulation of immune effector process	Pram1/Cd27/Pkn1/C4b/Spn/C1qbp/Ticam2/Tlr9/Ccl2/P2rx7/Crtam/Pycard/H2-T24/Cd300a/H2-M10.5/Clcf1/Klri1/Lacc1/Mzb1/Casp4/Ripk3/Ptpn22/H2-Bl/Kit/Itgb2/Fcgr3/Klrb1/Tnfsf13/Apoa2/Adora2b/Cd177/Dnase1l3	0.0467153	471/29952	5.59143e-08	0.000239537	0.000212769	2.97074
GO:0032943	mononuclear cell proliferation	Sh3rf1/Cd27/Pkn1/Spn/Dock8/Tlr9/Elf4/P2rx7/Crtam/Lmo1/Pycard/Cd300a/Tbk1/Clcf1/Mzb1/Vcam1/Ripk3/Ifna4/Icosl/Btn1a1/Ptpn22/Aif1/Itgb2/Ifna6/Cd6/Cd80	0.0379562	351/29952	1.87765e-07	0.000402192	0.000357247	3.23893
GO:0070661	leukocyte proliferation	Sh3rf1/Cd27/Pkn1/Spn/Dock8/Tlr9/Elf4/P2rx7/Crtam/Lmo1/Pycard/Cd300a/Tbk1/Clcf1/Mzb1/Vcam1/Ripk3/Ifna4/Icosl/Btn1a1/Ptpn22/Aif1/Kit/Itgb2/Ifna6/Cd6/Cd80	0.0394161	384/29952	3.10068e-07	0.000442778	0.000393297	3.07445
GO:0046651	lymphocyte proliferation	Sh3rf1/Cd27/Pkn1/Spn/Dock8/Tlr9/Elf4/P2rx7/Crtam/Lmo1/Pycard/Cd300a/Clcf1/Mzb1/Vcam1/Ripk3/Ifna4/Icosl/Btn1a1/Ptpn22/Aif1/Itgb2/Ifna6/Cd6/Cd80	0.0364964	344/29952	4.59659e-07	0.000492295	0.000437281	3.17773
GO:0002699	positive regulation of immune effector process	Cd27/C4b/Ticam2/Tlr9/Ccl2/P2rx7/Crtam/Pycard/H2-T24/Cd300a/H2-M10.5/Clcf1/Klri1/Lacc1/Mzb1/Casp4/Ptpn22/H2-Bl/Kit/Itgb2/Fcgr3/Tnfsf13/Adora2b/Cd177	0.0350365	326/29952	6.16998e-07	0.000528644	0.000469568	3.21906
GO:0002703	regulation of leukocyte mediated immunity	Pram1/Spn/Ticam2/Tlr9/Ccl2/P2rx7/Crtam/H2-T24/Cd300a/H2-M10.5/Clcf1/Klri1/Ripk3/H2-Bl/Kit/Itgb2/Fcgr3/Klrb1/Tnfsf13/Adora2b/Cd177/Dnase1l3	0.0321168	310/29952	3.27399e-06	0.00233763	0.0020764	3.1031
GO:0050863	regulation of T cell activation	Sh3rf1/Cd27/Socs4/Spn/Dock8/Ccl2/Crtam/Lmo1/Pycard/Cd300a/Sh2b3/Vcam1/Ripk3/H2-Oa/Icosl/Btn1a1/Ptpn22/Aif1/Itpkb/Cd6/Cd80/Nrarp/Il36b	0.0335766	380/29952	2.62643e-05	0.013207	0.0117311	2.64655
GO:0050670	regulation of lymphocyte proliferation	Sh3rf1/Pkn1/Spn/Tlr9/Crtam/Lmo1/Pycard/Cd300a/Clcf1/Mzb1/Vcam1/Ripk3/Icosl/Btn1a1/Ptpn22/Aif1/Cd6/Cd80	0.0262774	255/29952	2.69266e-05	0.013207	0.0117311	3.08651
GO:0070663	regulation of leukocyte proliferation	Sh3rf1/Pkn1/Spn/Tlr9/Crtam/Lmo1/Pycard/Cd300a/Clcf1/Mzb1/Vcam1/Ripk3/Icosl/Btn1a1/Ptpn22/Aif1/Kit/Cd6/Cd80	0.0277372	282/29952	3.0915e-05	0.013207	0.0117311	2.94605
GO:0032944	regulation of mononuclear cell proliferation	Sh3rf1/Pkn1/Spn/Tlr9/Crtam/Lmo1/Pycard/Cd300a/Clcf1/Mzb1/Vcam1/Ripk3/Icosl/Btn1a1/Ptpn22/Aif1/Cd6/Cd80	0.0262774	260/29952	3.47877e-05	0.013207	0.0117311	3.02715
Mm_MF_ID	Description	geneID	GeneRatio	BgRatio	pvalue	p.adjust	qvalue	FoldEnrich
GO:0000062	fatty-acyl-CoA binding	Hmgcl/Acot11/Acadm/Dbil5/Hadha/Soat2	0.00879765	26/29873	2.15929e-05	0.0103603	0.00954414	10.1082
GO:1901567	fatty acid derivative binding	Hmgcl/Acot11/Acadm/Dbil5/Hadha/Soat2	0.00879765	27/29873	2.7228e-05	0.0103603	0.00954414	9.73379
GO:0120227	acyl-CoA binding	Hmgcl/Acot11/Acadm/Dbil5/Hadha/Soat2	0.00879765	29/29873	4.20293e-05	0.0106614	0.0098216	9.06249

### Sheet: Negatively_10_months
Biological Processes Negatively Correlated at 10 month
Gene Ontology Identifier:	Description	geneID	GeneRatio	BgRatio	pvalue	p.adjust	qvalue	FoldEnrich
GO:0051054	positive regulation of DNA metabolic process	Cct5/Smarcd1/Endog/Gfer/Cct8/Fus/Myc/Mcrs1/Tcp1/Chtf8/Igfbp3/Cct2/Paxip1/Tbx21/Stoml2/Ucn/Cct4/Msh2/Chtf18/Npm1/Hsf1/Dpf2	0.0405904	328/29952	1.74922e-07	0.000710359	0.000619225	3.7066
GO:1904851	positive regulation of establishment of protein localization to telomere	Cct5/Cct8/Tcp1/Cct2/Cct4	0.00922509	10/29952	4.4536e-07	0.000816583	0.000711821	27.631
GO:0043161	proteasome-mediated ubiquitin-dependent protein catabolic process	Ubxn7/Stub1/Dtl/Ube2j1/Trim2/Maea/Tmub1/Pcif1/Trip12/Ubr2/Usp14/Ube2s/Kbtbd7/Tbx21/Cdc26/Spsb3/Tmem129/Axin2/Hace1/Dnajc10/Tbl1xr1/Fbxl2/Herc2/Fbxl7/Armc8	0.0461255	446/29952	7.6028e-07	0.000816583	0.000711821	3.09765
GO:0070203	regulation of establishment of protein localization to telomere	Cct5/Cct8/Tcp1/Cct2/Cct4	0.00922509	11/29952	8.04317e-07	0.000816583	0.000711821	25.1191
GO:0070202	regulation of establishment of protein localization to chromosome	Cct5/Cct8/Tcp1/Cct2/Cct4	0.00922509	12/29952	1.35828e-06	0.00105776	0.000922058	23.0258
GO:0071897	DNA biosynthetic process	Cct5/Cdkn2d/Gfer/Dtl/Wrnip1/Cct8/Myc/Mcrs1/Tcp1/Chtf8/Cct2/Cct4/Chtf18/Npm1/Lig3	0.0276753	185/29952	1.56281e-06	0.00105776	0.000922058	4.4807
GO:2000573	positive regulation of DNA biosynthetic process	Cct5/Gfer/Cct8/Myc/Tcp1/Chtf8/Cct2/Cct4/Chtf18/Npm1	0.0184502	80/29952	1.8348e-06	0.00106445	0.000927885	6.90775
GO:1904816	positive regulation of protein localization to chromosome, telomeric region	Cct5/Cct8/Tcp1/Cct2/Cct4	0.00922509	13/29952	2.17431e-06	0.00110373	0.000962133	21.2546
GO:0061077	chaperone-mediated protein folding	Cct5/Cct8/Pdcd5/Ero1a/Tcp1/Cct2/Fkbp5/Cct4/Hspb1	0.0166052	66/29952	2.88313e-06	0.00130093	0.00113403	7.53573
GO:1904814	regulation of protein localization to chromosome, telomeric region	Cct5/Cct8/Tcp1/Cct2/Cct4	0.00922509	15/29952	4.92342e-06	0.0019994	0.00174289	18.4207
Molecular Functions Positively Correlated 10 months
Gene Ontology Identifier:	Description	geneID	GeneRatio	BgRatio	pvalue	p.adjust	qvalue	FoldEnrich
GO:0046332	SMAD binding	Stub1/Usp15/Ldlrad4/Zbtb7a/Acvr1b/Drosha/Axin2/Mef2a/Pax6	0.0166976	85/29873	2.31325e-05	0.0144004	0.0122797	5.86832
GO:0140098	catalytic activity, acting on RNA	Dhx38/Ddx19a/Endog/Ddx39a/Mrpl44/Ang6/Xrn1/Farsb/Tarsl2/Ddx3x/Mtrex/Rngtt/Ddx28/Polr2g/Mettl14/Eri2/Drosha/Dus1l/Cnot1/Polr1f	0.0371058	399/29873	4.53931e-05	0.0144004	0.0122797	2.7781
GO:0098960	postsynaptic neurotransmitter receptor activity	Grid1/Chrm3/Gabra4/Gria4/Chrnd/Chrm2/Hrh4/Chrnb1	0.0148423	76/29873	6.85666e-05	0.0144004	0.0122797	5.834
GO:0044183	protein folding chaperone	Cct5/Cct8/Tcp1/Cct2/Cct4/Hspb1	0.0111317	40/29873	7.64964e-05	0.0144004	0.0122797	8.31345
GO:0004386	helicase activity	Dhx38/Ddx19a/Ddx39a/Wrnip1/Ddx3x/Mtrex/Chtf8/Chd6/Smarcad1/Ddx28/Chtf18	0.0204082	153/29873	0.000111051	0.0146661	0.0125062	3.98466
GO:0045182	translation regulator activity	Eif4g3/Trim2/Eif1ad16/Eif2a/Ctif/Cpeb1/Aire/Eif1ad/Abtb1/Eif2ak1/Mtrf1l	0.0204082	158/29873	0.000147701	0.0146661	0.0125062	3.85856
GO:0015036	disulfide oxidoreductase activity	Gfer/Txn1/Ero1a/Txnrd3/Dnajc10/Tmx1	0.0111317	45/29873	0.000150416	0.0146661	0.0125062	7.38973
GO:0004842	ubiquitin-protein transferase activity	Stub1/Dtl/Nsmce2/Ube2j1/Trim2/Maea/Trip12/Ubr2/Ube2v1/Traf7/Ube2s/Rnf146/Tmem129/Hace1/Rnf112/Zfp91/Klhl21/Trim11/Herc2/Znrf3	0.0371058	437/29873	0.000155815	0.0146661	0.0125062	2.53652
GO:0015464	acetylcholine receptor activity	Chrm3/Chrm2/Hrh4/Chrnb1	0.00742115	18/29873	0.000262293	0.0198265	0.0169066	12.3162
GO:0051082	unfolded protein binding	Cct5/Cct8/Dnaja2/Tcp1/Cct2/Cct4/Hspb1/Npm1	0.0148423	92/29873	0.000263299	0.0198265	0.0169066	4.81939
Cellular Components Positively correlated 10 months
Gene Ontology Identifier:	Description	geneID	GeneRatio	BgRatio	pvalue	p.adjust	qvalue	FoldEnrich
GO:0005832	chaperonin-containing T-complex	Cct5/Cct8/Tcp1/Cct2/Cct4	0.00907441	10/29701	5.03553e-07	0.00025077	0.000210962	26.9519
GO:0101031	chaperone complex	Stub1/Cct5/Cct8/Tcp1/Cct2/Cct4/Hsf1	0.0127042	34/29701	2.53628e-06	0.000631533	0.000531283	11.0978
GO:0002199	zona pellucida receptor complex	Cct8/Tcp1/Cct2/Cct4	0.00725953	11/29701	3.48607e-05	0.00578688	0.00486827	19.6014
GO:0000151	ubiquitin ligase complex	Stub1/Dtl/Maea/Pcif1/Ubr2/Pcgf2/Ube2v1/Traf7/Ube2s/Kbtbd7/Cdc26/Spsb3/Klhl21/Abtb1/Ranbp9/Fbxl2/Fbxl7/Armc8	0.0326679	354/29701	0.000127013	0.0158131	0.013303	2.74087
GO:0005776	autophagosome	Atp13a2/Chmp2b/Atg16l2/Ulk3/Plekhm1/Map1lc3b/Wipi2/Chmp7	0.0145191	91/29701	0.000294161	0.0292984	0.0246476	4.7388
GO:0030117	membrane coat	Lrrn3/Vps41/Cope/Copb2/Ap4s1/Ap1m1/Ap3s1/Synj1	0.0145191	98/29701	0.00048663	0.0346202	0.0291246	4.40031
GO:0048475	coated membrane	Lrrn3/Vps41/Cope/Copb2/Ap4s1/Ap1m1/Ap3s1/Synj1	0.0145191	98/29701	0.00048663	0.0346202	0.0291246	4.40031
GO:0005874	microtubule	Cct5/Saa2/Camsap1/Cct8/Chmp2b/Tcp1/Rmdn3/Cct2/Sybu/Iqgap2/Abraxas2/Eml5/Map1lc3b/Zw10/Klhl21/Cct4/Synj1/Dynlt3/Chmp7	0.0344828	446/29701	0.000759732	0.0472933	0.0397859	2.29635

### Sheet: NEG
Mm_BP_ID	Description	geneID	GeneRatio	BgRatio	pvalue	p.adjust	qvalue	FoldEnrich
GO:0051054	positive regulation of DNA metabolic process	Cct5/Smarcd1/Endog/Gfer/Cct8/Fus/Myc/Mcrs1/Tcp1/Chtf8/Igfbp3/Cct2/Paxip1/Tbx21/Stoml2/Ucn/Cct4/Msh2/Chtf18/Npm1/Hsf1/Dpf2	0.0405904	328/29952	1.74922e-07	0.000710359	0.000619225	3.7066
GO:1904851	positive regulation of establishment of protein localization to telomere	Cct5/Cct8/Tcp1/Cct2/Cct4	0.00922509	10/29952	4.4536e-07	0.000816583	0.000711821	27.631
GO:0043161	proteasome-mediated ubiquitin-dependent protein catabolic process	Ubxn7/Stub1/Dtl/Ube2j1/Trim2/Maea/Tmub1/Pcif1/Trip12/Ubr2/Usp14/Ube2s/Kbtbd7/Tbx21/Cdc26/Spsb3/Tmem129/Axin2/Hace1/Dnajc10/Tbl1xr1/Fbxl2/Herc2/Fbxl7/Armc8	0.0461255	446/29952	7.6028e-07	0.000816583	0.000711821	3.09765
GO:0070203	regulation of establishment of protein localization to telomere	Cct5/Cct8/Tcp1/Cct2/Cct4	0.00922509	11/29952	8.04317e-07	0.000816583	0.000711821	25.1191
GO:0070202	regulation of establishment of protein localization to chromosome	Cct5/Cct8/Tcp1/Cct2/Cct4	0.00922509	12/29952	1.35828e-06	0.00105776	0.000922058	23.0258
GO:0071897	DNA biosynthetic process	Cct5/Cdkn2d/Gfer/Dtl/Wrnip1/Cct8/Myc/Mcrs1/Tcp1/Chtf8/Cct2/Cct4/Chtf18/Npm1/Lig3	0.0276753	185/29952	1.56281e-06	0.00105776	0.000922058	4.4807
GO:2000573	positive regulation of DNA biosynthetic process	Cct5/Gfer/Cct8/Myc/Tcp1/Chtf8/Cct2/Cct4/Chtf18/Npm1	0.0184502	80/29952	1.8348e-06	0.00106445	0.000927885	6.90775
GO:1904816	positive regulation of protein localization to chromosome, telomeric region	Cct5/Cct8/Tcp1/Cct2/Cct4	0.00922509	13/29952	2.17431e-06	0.00110373	0.000962133	21.2546
GO:0061077	chaperone-mediated protein folding	Cct5/Cct8/Pdcd5/Ero1a/Tcp1/Cct2/Fkbp5/Cct4/Hspb1	0.0166052	66/29952	2.88313e-06	0.00130093	0.00113403	7.53573
GO:1904814	regulation of protein localization to chromosome, telomeric region	Cct5/Cct8/Tcp1/Cct2/Cct4	0.00922509	15/29952	4.92342e-06	0.0019994	0.00174289	18.4207
Mm_MF_ID	Description	geneID	GeneRatio	BgRatio	pvalue	p.adjust	qvalue	FoldEnrich
GO:0046332	SMAD binding	Stub1/Usp15/Ldlrad4/Zbtb7a/Acvr1b/Drosha/Axin2/Mef2a/Pax6	0.0166976	85/29873	2.31325e-05	0.0144004	0.0122797	5.86832
GO:0140098	catalytic activity, acting on RNA	Dhx38/Ddx19a/Endog/Ddx39a/Mrpl44/Ang6/Xrn1/Farsb/Tarsl2/Ddx3x/Mtrex/Rngtt/Ddx28/Polr2g/Mettl14/Eri2/Drosha/Dus1l/Cnot1/Polr1f	0.0371058	399/29873	4.53931e-05	0.0144004	0.0122797	2.7781
GO:0098960	postsynaptic neurotransmitter receptor activity	Grid1/Chrm3/Gabra4/Gria4/Chrnd/Chrm2/Hrh4/Chrnb1	0.0148423	76/29873	6.85666e-05	0.0144004	0.0122797	5.834
GO:0044183	protein folding chaperone	Cct5/Cct8/Tcp1/Cct2/Cct4/Hspb1	0.0111317	40/29873	7.64964e-05	0.0144004	0.0122797	8.31345
GO:0004386	helicase activity	Dhx38/Ddx19a/Ddx39a/Wrnip1/Ddx3x/Mtrex/Chtf8/Chd6/Smarcad1/Ddx28/Chtf18	0.0204082	153/29873	0.000111051	0.0146661	0.0125062	3.98466
GO:0045182	translation regulator activity	Eif4g3/Trim2/Eif1ad16/Eif2a/Ctif/Cpeb1/Aire/Eif1ad/Abtb1/Eif2ak1/Mtrf1l	0.0204082	158/29873	0.000147701	0.0146661	0.0125062	3.85856
GO:0015036	disulfide oxidoreductase activity	Gfer/Txn1/Ero1a/Txnrd3/Dnajc10/Tmx1	0.0111317	45/29873	0.000150416	0.0146661	0.0125062	7.38973
GO:0004842	ubiquitin-protein transferase activity	Stub1/Dtl/Nsmce2/Ube2j1/Trim2/Maea/Trip12/Ubr2/Ube2v1/Traf7/Ube2s/Rnf146/Tmem129/Hace1/Rnf112/Zfp91/Klhl21/Trim11/Herc2/Znrf3	0.0371058	437/29873	0.000155815	0.0146661	0.0125062	2.53652
GO:0015464	acetylcholine receptor activity	Chrm3/Chrm2/Hrh4/Chrnb1	0.00742115	18/29873	0.000262293	0.0198265	0.0169066	12.3162
GO:0051082	unfolded protein binding	Cct5/Cct8/Dnaja2/Tcp1/Cct2/Cct4/Hspb1/Npm1	0.0148423	92/29873	0.000263299	0.0198265	0.0169066	4.81939
Mm_CC_ID	Description	geneID	GeneRatio	BgRatio	pvalue	p.adjust	qvalue	FoldEnrich
GO:0005832	chaperonin-containing T-complex	Cct5/Cct8/Tcp1/Cct2/Cct4	0.00907441	10/29701	5.03553e-07	0.00025077	0.000210962	26.9519
GO:0101031	chaperone complex	Stub1/Cct5/Cct8/Tcp1/Cct2/Cct4/Hsf1	0.0127042	34/29701	2.53628e-06	0.000631533	0.000531283	11.0978
GO:0002199	zona pellucida receptor complex	Cct8/Tcp1/Cct2/Cct4	0.00725953	11/29701	3.48607e-05	0.00578688	0.00486827	19.6014
GO:0000151	ubiquitin ligase complex	Stub1/Dtl/Maea/Pcif1/Ubr2/Pcgf2/Ube2v1/Traf7/Ube2s/Kbtbd7/Cdc26/Spsb3/Klhl21/Abtb1/Ranbp9/Fbxl2/Fbxl7/Armc8	0.0326679	354/29701	0.000127013	0.0158131	0.013303	2.74087
GO:0005776	autophagosome	Atp13a2/Chmp2b/Atg16l2/Ulk3/Plekhm1/Map1lc3b/Wipi2/Chmp7	0.0145191	91/29701	0.000294161	0.0292984	0.0246476	4.7388
GO:0030117	membrane coat	Lrrn3/Vps41/Cope/Copb2/Ap4s1/Ap1m1/Ap3s1/Synj1	0.0145191	98/29701	0.00048663	0.0346202	0.0291246	4.40031
GO:0048475	coated membrane	Lrrn3/Vps41/Cope/Copb2/Ap4s1/Ap1m1/Ap3s1/Synj1	0.0145191	98/29701	0.00048663	0.0346202	0.0291246	4.40031
GO:0005874	microtubule	Cct5/Saa2/Camsap1/Cct8/Chmp2b/Tcp1/Rmdn3/Cct2/Sybu/Iqgap2/Abraxas2/Eml5/Map1lc3b/Zw10/Klhl21/Cct4/Synj1/Dynlt3/Chmp7	0.0344828	446/29701	0.000759732	0.0472933	0.0397859	2.29635
