## Supplementary material for "Isotope Encoded chemical Imaging Identifies Amyloid Plaque Age Dependent Structural Maturation, Synaptic Loss, and Increased Toxicity": 18 Months Enrichment Analysis

### Sheet: POS_18_MONTHS
Biological Processes Positively Correlated 18 months
Gene Ontology Identifier:	Description	geneID	GeneRatio	BgRatio	pvalue	p.adjust	qvalue	FoldEnrich
GO:0015980	energy derivation by oxidation of organic compounds	Ogdh/Cyc1/Plec/Il6st/Uqcr11/Ndufa2/Cox7a2/Coa6/Adrb1/Atp5k/Dlat/Sorbs1/Ndufa12/Atp5a1/Idh3b/Pfkm/Coq7/Sdhc/Stoml2/Ndufa8/Ogdhl/Gba/Taz/Mtln/Gfpt1/Atp5b/Uqcc2/Ndufb9	0.0502693	348/29952	1.12025e-10	4.63672e-07	3.98102e-07	4.32663
GO:0045333	cellular respiration	Ogdh/Cyc1/Plec/Uqcr11/Ndufa2/Cox7a2/Coa6/Atp5k/Dlat/Ndufa12/Atp5a1/Idh3b/Coq7/Sdhc/Stoml2/Ndufa8/Ogdhl/Gba/Taz/Mtln/Atp5b/Uqcc2/Ndufb9	0.0412926	254/29952	5.28982e-10	1.09473e-06	9.39918e-07	4.86928
GO:0009060	aerobic respiration	Ogdh/Cyc1/Uqcr11/Ndufa2/Cox7a2/Coa6/Atp5k/Dlat/Ndufa12/Atp5a1/Idh3b/Coq7/Sdhc/Stoml2/Ndufa8/Ogdhl/Taz/Atp5b/Uqcc2/Ndufb9	0.0359066	196/29952	8.8877e-10	1.22621e-06	1.0528e-06	5.48712
GO:0006091	generation of precursor metabolites and energy	Ogdh/Cyc1/Plec/Il6st/Adh6b/Uqcr11/Ndufa2/Cox7a2/Coa6/Adrb1/Mlst8/Atp5k/Dlat/Sorbs1/Ndufa12/Atp5a1/Idh3b/Pfkm/Coq7/Sdhc/Stoml2/Ndufa8/Ogdhl/Gba/Taz/Mtln/Gfpt1/Pkm/Atp5b/Uqcc2/Ndufb9	0.0556553	476/29952	2.08029e-09	2.15258e-06	1.84818e-06	3.50207
GO:0046034	ATP metabolic process	Ogdh/Fam20c/Atp1a2/Dnm1l/Nudt5/Ndufa2/Atp5g3/Mlst8/Atp5k/Ndufa12/Atp5a1/Pfkm/Sdhc/Stoml2/Atpif1/Ndufa8/Taz/Abcc6/Pkm/Atp5b/Ndufb9	0.037702	236/29952	4.08776e-09	3.38384e-06	2.90532e-06	4.78496
GO:0006119	oxidative phosphorylation	Cyc1/Uqcr11/Ndufa2/Cox7a2/Coa6/Atp5k/Ndufa12/Atp5a1/Coq7/Sdhc/Stoml2/Ndufa8/Taz/Atp5b/Uqcc2/Ndufb9	0.0287253	144/29952	1.27088e-08	8.76698e-06	7.5272e-06	5.97487
GO:0009205	purine ribonucleoside triphosphate metabolic process	Ogdh/Fam20c/Atp1a2/Dnm1l/Nudt5/Ndufa2/Atp5g3/Mlst8/Atp5k/Ndufa12/Atp5a1/Pfkm/Sdhc/Stoml2/Atpif1/Ndufa8/Taz/Abcc6/Pkm/Atp5b/Ndufb9	0.037702	263/29952	2.75267e-08	1.47885e-05	1.26972e-05	4.29372
GO:0009141	nucleoside triphosphate metabolic process	Ogdh/Fam20c/Atp1a2/Dnm1l/Nudt5/Ndufa2/Atp5g3/Mlst8/Atp5k/Ndufa12/Atp5a1/Rrm2b/Pfkm/Sdhc/Stoml2/Atpif1/Ndufa8/Taz/Abcc6/Pkm/Atp5b/Ndufb9	0.0394973	288/29952	2.85837e-08	1.47885e-05	1.26972e-05	4.10772
GO:0009144	purine nucleoside triphosphate metabolic process	Ogdh/Fam20c/Atp1a2/Dnm1l/Nudt5/Ndufa2/Atp5g3/Mlst8/Atp5k/Ndufa12/Atp5a1/Pfkm/Sdhc/Stoml2/Atpif1/Ndufa8/Taz/Abcc6/Pkm/Atp5b/Ndufb9	0.037702	269/29952	4.06296e-08	1.79241e-05	1.53894e-05	4.19795
GO:0009199	ribonucleoside triphosphate metabolic process	Ogdh/Fam20c/Atp1a2/Dnm1l/Nudt5/Ndufa2/Atp5g3/Mlst8/Atp5k/Ndufa12/Atp5a1/Pfkm/Sdhc/Stoml2/Atpif1/Ndufa8/Taz/Abcc6/Pkm/Atp5b/Ndufb9	0.037702	270/29952	4.33054e-08	1.79241e-05	1.53894e-05	4.18241
Molecular Functions Positively Correlated 18 months
Gene Ontology Identifier:	Description	geneID	GeneRatio	BgRatio	pvalue	p.adjust	qvalue	FoldEnrich
GO:0005261	cation channel activity	Calhm4/Kcnd3/Slc24a1/Kcnip1/Gria3/Kcnk4/Trpm2/Atp5k/Trpv3/Kcna2/Stim1/Cacna1h/Kcnj2/Cacng7/Atp5a1/Scn1a/Hcn2/Trpm8/Scn2b/Kcng1/Cacna1i/Catsper4/Atp5b/Elk1/Kcng3	0.0459559	348/29873	7.38216e-09	5.58092e-06	4.8256e-06	3.94494
GO:0046873	metal ion transmembrane transporter activity	Kcnd3/Atp1a2/Slc24a1/Kcnip1/Kcnk4/Slc12a3/Trpm2/Trpv3/Mrs2/Kcna2/Stim1/Cacna1h/Kcnj2/Cacng7/Slc4a10/Scn1a/Hcn2/Trpm8/Scn2b/Slc10a3/Kcng1/Cacna1i/Cnnm4/Catsper4/Elk1/Atp4b/Kcng3	0.0496324	429/29873	3.02433e-08	1.1432e-05	9.88479e-06	3.4561
GO:0005216	ion channel activity	Calhm4/Gabrg2/Gabra1/Kcnd3/Slc24a1/Kcnip1/Gria3/Kcnk4/Trpm2/Atp5k/Trpv3/Kcna2/Stim1/Cacna1h/Kcnj2/Cacng7/Atp5a1/Scn1a/Hcn2/Trpm8/Scn2b/Kcng1/Cacna1i/Catsper4/Atp5b/Elk1/Kcng3	0.0496324	453/29873	9.17705e-08	2.31262e-05	1.99963e-05	3.273
GO:1901702	salt transmembrane transporter activity	Gabrg2/Gabra1/Kcnd3/Atp1a2/Slc24a1/Kcnk4/Slc12a3/Trpm2/Trpv3/Kcna2/Cacna1h/Kcnj2/Cacng7/Slc4a10/Scn1a/Hcn2/Trpm8/Slc10a3/Kcng1/Cacna1i/Cnnm4/Catsper4/Elk1/Kcng3	0.0441176	416/29873	8.49364e-07	0.000137719	0.000119081	3.16809
GO:0022836	gated channel activity	Gabrg2/Gabra1/Kcnd3/Kcnip1/Gria3/Kcnk4/Atp5g3/Trpm2/Kcna2/Cacna1h/Kcnj2/Cacng7/Scn1a/Hcn2/Trpm8/Scn2b/Kcng1/Cacna1i/Catsper4/Elk1/Kcng3	0.0386029	331/29873	9.10842e-07	0.000137719	0.000119081	3.48394
GO:0015079	potassium ion transmembrane transporter activity	Kcnd3/Atp1a2/Slc24a1/Kcnip1/Kcnk4/Slc12a3/Kcna2/Kcnj2/Hcn2/Scn2b/Kcng1/Elk1/Atp4b/Kcng3	0.0257353	159/29873	1.40522e-06	0.000177058	0.000153096	4.83516
GO:0005244	voltage-gated ion channel activity	Kcnd3/Kcnip1/Kcnk4/Kcna2/Cacna1h/Kcnj2/Cacng7/Scn1a/Hcn2/Scn2b/Kcng1/Cacna1i/Catsper4/Elk1/Kcng3	0.0275735	200/29873	4.43271e-06	0.000373455	0.000322912	4.11852
GO:0022832	voltage-gated channel activity	Kcnd3/Kcnip1/Kcnk4/Kcna2/Cacna1h/Kcnj2/Cacng7/Scn1a/Hcn2/Scn2b/Kcng1/Cacna1i/Catsper4/Elk1/Kcng3	0.0275735	201/29873	4.71134e-06	0.000373455	0.000322912	4.09803
GO:0022839	ion gated channel activity	Gabrg2/Gabra1/Kcnd3/Gria3/Kcnk4/Trpm2/Kcna2/Cacna1h/Kcnj2/Cacng7/Hcn2/Trpm8/Kcng1/Cacna1i/Catsper4/Elk1/Kcng3	0.03125	254/29873	4.86093e-06	0.000373455	0.000322912	3.67532
GO:0022843	voltage-gated cation channel activity	Kcnd3/Kcnk4/Kcna2/Cacna1h/Kcnj2/Cacng7/Hcn2/Scn2b/Kcng1/Cacna1i/Catsper4/Elk1/Kcng3	0.0238971	153/29873	4.93988e-06	0.000373455	0.000322912	4.66586
Cellular Components Positively correlated 18 months
Gene Ontology Identifier:	Description	geneID	GeneRatio	BgRatio	pvalue	p.adjust	qvalue	FoldEnrich
GO:0098798	mitochondrial protein-containing complex	Atp5mpl/Mccc1/Cyc1/Uqcr11/Ndufa2/Cox7a2/Atp5g3/Mrps17/Mrpl45/Slc25a4/Atp5k/Dlat/Ndufa12/Atp5a1/Idh3b/Sdhc/Ndufa8/Bckdhb/Mrps33/Cox6b1/Ndufb11b/Pdk2/Bckdk/Atp5b/Ndufb9	0.044964	307/29701	9.98784e-10	5.28357e-07	3.80589e-07	4.35009
GO:1990351	transporter complex	Gabrg2/Gabra1/Kcnd3/Atp1a2/Cyc1/Kcnip1/Gria3/Uqcr11/Ndufa2/Kcnk4/Atp5g3/Kcna2/Cacna1h/Kcnj2/Cacng7/Ndufa12/Atp10a/Scn1a/Ndufa8/Hcn2/Ndufb11b/Scn2b/Kcng1/Cacna1i/Catsper4/Atp4b/Ndufb9/Kcng3	0.0503597	403/29701	3.55301e-09	7.84243e-07	5.64911e-07	3.7115
GO:1902495	transmembrane transporter complex	Gabrg2/Gabra1/Kcnd3/Atp1a2/Cyc1/Kcnip1/Gria3/Uqcr11/Ndufa2/Kcnk4/Atp5g3/Kcna2/Cacna1h/Kcnj2/Cacng7/Ndufa12/Scn1a/Ndufa8/Hcn2/Ndufb11b/Scn2b/Kcng1/Cacna1i/Catsper4/Atp4b/Ndufb9/Kcng3	0.0485612	381/29701	4.4475e-09	7.84243e-07	5.64911e-07	3.7856
GO:1990204	oxidoreductase complex	Ogdh/Cyc1/Uqcr11/Ndufa2/Dlat/Ndufa12/Idh3b/Sdhc/Ndufa8/Ogdhl/Bckdhb/Ndufb11b/Pdk2/Bckdk/Ndufb9	0.0269784	126/29701	1.53797e-08	2.03397e-06	1.46512e-06	6.35941
GO:0098800	inner mitochondrial membrane protein complex	Atp5mpl/Cyc1/Uqcr11/Ndufa2/Cox7a2/Atp5g3/Atp5k/Ndufa12/Atp5a1/Sdhc/Ndufa8/Cox6b1/Ndufb11b/Atp5b/Ndufb9	0.0269784	159/29701	3.44779e-07	3.64776e-05	2.62758e-05	5.03953
GO:0098803	respiratory chain complex	Cyc1/Uqcr11/Ndufa2/Cox7a2/Coa6/Ndufa12/Sdhc/Ndufa8/Cox6b1/Ndufb11b/Ndufb9	0.0197842	92/29701	1.22651e-06	0.000108137	7.78942e-05	6.38706
GO:0070469	respirasome	Cyc1/Uqcr11/Ndufa2/Cox7a2/Coa6/Ndufa12/Sdhc/Ndufa8/Cox6b1/Ndufb11b/Ndufb9	0.0197842	100/29701	2.82475e-06	0.000213471	0.000153768	5.8761
GO:0034703	cation channel complex	Kcnd3/Kcnip1/Gria3/Kcnk4/Atp5g3/Kcna2/Cacna1h/Kcnj2/Cacng7/Scn1a/Hcn2/Scn2b/Kcng1/Cacna1i/Catsper4/Kcng3	0.028777	227/29701	6.73952e-06	0.000428624	0.000308749	3.76522
GO:0009144	purine nucleoside triphosphate metabolic process	Ogdh/Fam20c/Atp1a2/Dnm1l/Nudt5/Ndufa2/Atp5g3/Mlst8/Atp5k/Ndufa12/Atp5a1/Pfkm/Sdhc/Stoml2/Atpif1/Ndufa8/Taz/Abcc6/Pkm/Atp5b/Ndufb9	0.037702	269/29952	4.06296e-08	1.79241e-05	1.53894e-05	4.19795
GO:0009199	ribonucleoside triphosphate metabolic process	Ogdh/Fam20c/Atp1a2/Dnm1l/Nudt5/Ndufa2/Atp5g3/Mlst8/Atp5k/Ndufa12/Atp5a1/Pfkm/Sdhc/Stoml2/Atpif1/Ndufa8/Taz/Abcc6/Pkm/Atp5b/Ndufb9	0.037702	270/29952	4.33054e-08	1.79241e-05	1.53894e-05	4.18241

### Sheet: NEG_18_MONTHS
Biological Processes Negatively Correlated at 18 month
Gene Ontology Identifier:	Description	geneID	GeneRatio	BgRatio	pvalue	p.adjust	qvalue	FoldEnrich
GO:0098962	regulation of postsynaptic neurotransmitter receptor activity	Nptx1/Nptx2/Shisa6/Chrna4/Shisa7/App	0.0105448	21/29952	1.94879e-06	0.0074653	0.00634846	15.0399
GO:0010469	regulation of signaling receptor activity	P2ry1/Nptx1/Nptx2/Shisa6/Ppara/Chrna4/Mink1/Tgfa/Cav3/Shisa7/Adra2a/Pparg/App	0.0228471	147/29952	5.01171e-06	0.0074653	0.00634846	4.65521
GO:0071868	cellular response to monoamine stimulus	Drd1/Gnal/Nr4a3/Htr1d/Drd4/Gnaq/Aplp1/App/Rgs8	0.0158172	72/29952	8.8888e-06	0.0074653	0.00634846	6.57996
GO:0071870	cellular response to catecholamine stimulus	Drd1/Gnal/Nr4a3/Htr1d/Drd4/Gnaq/Aplp1/App/Rgs8	0.0158172	72/29952	8.8888e-06	0.0074653	0.00634846	6.57996
GO:0060249	anatomical structure homeostasis	P2ry1/Cep290/Srf/Prlh/Nell2/Col14a1/Tff3/Calb1/Scx/Mink1/Adgrv1/Col3a1/Tg/Tgfb1/Cav3/Gigyf2/Adam8/App/Acp5/Pbld2	0.0351494	346/29952	1.24173e-05	0.0074653	0.00634846	3.04276
GO:0071867	response to monoamine	Drd1/Gnal/Nr4a3/Htr1d/Drd4/Gnaq/Aplp1/App/Rgs8	0.0158172	75/29952	1.24719e-05	0.0074653	0.00634846	6.31677
GO:0071869	response to catecholamine	Drd1/Gnal/Nr4a3/Htr1d/Drd4/Gnaq/Aplp1/App/Rgs8	0.0158172	75/29952	1.24719e-05	0.0074653	0.00634846	6.31677
GO:0030308	negative regulation of cell growth	Hnf4a/D1Pas1/Ppara/Rgma/Ip6k2/Myl2/Prdm4/Hyal1/Sertad1/Tgfb1/Cav3/Pparg/Sesn1/Sema3a	0.0246046	200/29952	3.18081e-05	0.0166595	0.0141672	3.68478
GO:0090322	regulation of superoxide metabolic process	Itgam/Dhfr/Tgfb1/App/Acp5/Fpr2	0.0105448	34/29952	3.91608e-05	0.0182315	0.015504	9.28936
GO:0050885	neuromuscular process controlling balance	Gpr88/Nbn/Rbfox1/Nr4a3/Tg/Gigyf2/App/Jph4	0.0140598	70/29952	5.4192e-05	0.0227065	0.0193095	6.01597
Cellular Components Negatively Correlated at 18 month
Gene Ontology Identifier:	Description	geneID	GeneRatio	BgRatio	pvalue	p.adjust	qvalue	FoldEnrich
GO:0098858	actin-based cell projection	Espn/Gpm6a/Pls1/Pdzd7/Tmc1/Fat1/Nmi/Calb1/Clca1/Kitl/Adgrv1/Foxa1/Ceacam20/Tgfb1/Anks4b/App/Spata13	0.0294118	230/29701	3.08613e-06	0.00149986	0.00136115	3.79808
GO:0098889	intrinsic component of presynaptic membrane	P2ry1/Chrna7/Cplx3/P2rx3/Chrm1/Gpm6a/Drd1/Chrna4/Drd4/Tg/Adra2a	0.0190311	129/29701	4.62918e-05	0.0112489	0.0102086	4.38174
GO:0099056	integral component of presynaptic membrane	P2ry1/Chrna7/P2rx3/Chrm1/Gpm6a/Drd1/Chrna4/Drd4/Tg/Adra2a	0.017301	116/29701	9.28379e-05	0.0150397	0.0136488	4.42981
GO:0032420	stereocilium	Espn/Pls1/Pdzd7/Tmc1/Nmi/Calb1/Adgrv1	0.0121107	58/29701	0.00012979	0.0157695	0.0143111	6.20174
GO:0042734	presynaptic membrane	P2ry1/Chrna7/Cplx3/P2rx3/Chrm1/Gpm6a/Drd1/Kctd16/Chrna4/Drd4/Tg/Caps2/Adra2a	0.0224913	204/29701	0.000196898	0.017371	0.0157644	3.27459
GO:0098981	cholinergic synapse	Chrna7/Chrm1/Chrna4/Slc18a3	0.00692042	16/29701	0.000214457	0.017371	0.0157644	12.8465
GO:0099240	intrinsic component of synaptic membrane	P2ry1/Chrna7/Cplx3/P2rx3/Chrm1/Gpm6a/Drd1/Shisa6/Chrna4/Drd4/Syt6/Tg/Shisa7/Adra2a	0.0242215	247/29701	0.000378673	0.0249472	0.0226399	2.91256
GO:0098945	intrinsic component of presynaptic active zone membrane	P2ry1/Cplx3/Gpm6a/Tg/Adra2a	0.00865052	33/29701	0.000414813	0.0249472	0.0226399	7.78573

### Sheet: BP
Biological Processes Negatively correlated at 18 month
Biological Processes	Description	GeneRatio	BgRatio	pvalue	p.adjust	qvalue	geneID	Count	FoldEnrich	RichFactor
GO:0098962	regulation of postsynaptic neurotransmitter receptor activity	0.0105448	21/29952	1.94879e-06	0.0074653	0.00634846	Nptx1/Nptx2/Shisa6/Chrna4/Shisa7/App	6	15.0399	0.285714
GO:0010469	regulation of signaling receptor activity	0.0228471	147/29952	5.01171e-06	0.0074653	0.00634846	P2ry1/Nptx1/Nptx2/Shisa6/Ppara/Chrna4/Mink1/Tgfa/Cav3/Shisa7/Adra2a/Pparg/App	13	4.65521	0.0884354
GO:0071868	cellular response to monoamine stimulus	0.0158172	72/29952	8.8888e-06	0.0074653	0.00634846	Drd1/Gnal/Nr4a3/Htr1d/Drd4/Gnaq/Aplp1/App/Rgs8	9	6.57996	0.125
GO:0071870	cellular response to catecholamine stimulus	0.0158172	72/29952	8.8888e-06	0.0074653	0.00634846	Drd1/Gnal/Nr4a3/Htr1d/Drd4/Gnaq/Aplp1/App/Rgs8	9	6.57996	0.125
GO:0060249	anatomical structure homeostasis	0.0351494	346/29952	1.24173e-05	0.0074653	0.00634846	P2ry1/Cep290/Srf/Prlh/Nell2/Col14a1/Tff3/Calb1/Scx/Mink1/Adgrv1/Col3a1/Tg/Tgfb1/Cav3/Gigyf2/Adam8/App/Acp5/Pbld2	20	3.04276	0.0578035
GO:0071867	response to monoamine	0.0158172	75/29952	1.24719e-05	0.0074653	0.00634846	Drd1/Gnal/Nr4a3/Htr1d/Drd4/Gnaq/Aplp1/App/Rgs8	9	6.31677	0.12
GO:0071869	response to catecholamine	0.0158172	75/29952	1.24719e-05	0.0074653	0.00634846	Drd1/Gnal/Nr4a3/Htr1d/Drd4/Gnaq/Aplp1/App/Rgs8	9	6.31677	0.12
GO:0030308	negative regulation of cell growth	0.0246046	200/29952	3.18081e-05	0.0166595	0.0141672	Hnf4a/D1Pas1/Ppara/Rgma/Ip6k2/Myl2/Prdm4/Hyal1/Sertad1/Tgfb1/Cav3/Pparg/Sesn1/Sema3a	14	3.68478	0.07
GO:0090322	regulation of superoxide metabolic process	0.0105448	34/29952	3.91608e-05	0.0182315	0.015504	Itgam/Dhfr/Tgfb1/App/Acp5/Fpr2	6	9.28936	0.176471
GO:0050885	neuromuscular process controlling balance	0.0140598	70/29952	5.4192e-05	0.0227065	0.0193095	Gpr88/Nbn/Rbfox1/Nr4a3/Tg/Gigyf2/App/Jph4	8	6.01597	0.114286
Biological Processes Positively correlated 18 months
GO:0015980	energy derivation by oxidation of organic compounds	0.0502693	348/29952	1.12025e-10	4.63672e-07	3.98102e-07	Ogdh/Cyc1/Plec/Il6st/Uqcr11/Ndufa2/Cox7a2/Coa6/Adrb1/Atp5k/Dlat/Sorbs1/Ndufa12/Atp5a1/Idh3b/Pfkm/Coq7/Sdhc/Stoml2/Ndufa8/Ogdhl/Gba/Taz/Mtln/Gfpt1/Atp5b/Uqcc2/Ndufb9	28	4.32663	0.0804598
GO:0045333	cellular respiration	0.0412926	254/29952	5.28982e-10	1.09473e-06	9.39918e-07	Ogdh/Cyc1/Plec/Uqcr11/Ndufa2/Cox7a2/Coa6/Atp5k/Dlat/Ndufa12/Atp5a1/Idh3b/Coq7/Sdhc/Stoml2/Ndufa8/Ogdhl/Gba/Taz/Mtln/Atp5b/Uqcc2/Ndufb9	23	4.86928	0.0905512
GO:0009060	aerobic respiration	0.0359066	196/29952	8.8877e-10	1.22621e-06	1.0528e-06	Ogdh/Cyc1/Uqcr11/Ndufa2/Cox7a2/Coa6/Atp5k/Dlat/Ndufa12/Atp5a1/Idh3b/Coq7/Sdhc/Stoml2/Ndufa8/Ogdhl/Taz/Atp5b/Uqcc2/Ndufb9	20	5.48712	0.102041
GO:0006091	generation of precursor metabolites and energy	0.0556553	476/29952	2.08029e-09	2.15258e-06	1.84818e-06	Ogdh/Cyc1/Plec/Il6st/Adh6b/Uqcr11/Ndufa2/Cox7a2/Coa6/Adrb1/Mlst8/Atp5k/Dlat/Sorbs1/Ndufa12/Atp5a1/Idh3b/Pfkm/Coq7/Sdhc/Stoml2/Ndufa8/Ogdhl/Gba/Taz/Mtln/Gfpt1/Pkm/Atp5b/Uqcc2/Ndufb9	31	3.50207	0.0651261
GO:0046034	ATP metabolic process	0.037702	236/29952	4.08776e-09	3.38384e-06	2.90532e-06	Ogdh/Fam20c/Atp1a2/Dnm1l/Nudt5/Ndufa2/Atp5g3/Mlst8/Atp5k/Ndufa12/Atp5a1/Pfkm/Sdhc/Stoml2/Atpif1/Ndufa8/Taz/Abcc6/Pkm/Atp5b/Ndufb9	21	4.78496	0.0889831
GO:0006119	oxidative phosphorylation	0.0287253	144/29952	1.27088e-08	8.76698e-06	7.5272e-06	Cyc1/Uqcr11/Ndufa2/Cox7a2/Coa6/Atp5k/Ndufa12/Atp5a1/Coq7/Sdhc/Stoml2/Ndufa8/Taz/Atp5b/Uqcc2/Ndufb9	16	5.97487	0.111111
GO:0009205	purine ribonucleoside triphosphate metabolic process	0.037702	263/29952	2.75267e-08	1.47885e-05	1.26972e-05	Ogdh/Fam20c/Atp1a2/Dnm1l/Nudt5/Ndufa2/Atp5g3/Mlst8/Atp5k/Ndufa12/Atp5a1/Pfkm/Sdhc/Stoml2/Atpif1/Ndufa8/Taz/Abcc6/Pkm/Atp5b/Ndufb9	21	4.29372	0.0798479
GO:0009141	nucleoside triphosphate metabolic process	0.0394973	288/29952	2.85837e-08	1.47885e-05	1.26972e-05	Ogdh/Fam20c/Atp1a2/Dnm1l/Nudt5/Ndufa2/Atp5g3/Mlst8/Atp5k/Ndufa12/Atp5a1/Rrm2b/Pfkm/Sdhc/Stoml2/Atpif1/Ndufa8/Taz/Abcc6/Pkm/Atp5b/Ndufb9	22	4.10772	0.0763889
GO:0009144	purine nucleoside triphosphate metabolic process	0.037702	269/29952	4.06296e-08	1.79241e-05	1.53894e-05	Ogdh/Fam20c/Atp1a2/Dnm1l/Nudt5/Ndufa2/Atp5g3/Mlst8/Atp5k/Ndufa12/Atp5a1/Pfkm/Sdhc/Stoml2/Atpif1/Ndufa8/Taz/Abcc6/Pkm/Atp5b/Ndufb9	21	4.19795	0.0780669
GO:0009199	ribonucleoside triphosphate metabolic process	0.037702	270/29952	4.33054e-08	1.79241e-05	1.53894e-05	Ogdh/Fam20c/Atp1a2/Dnm1l/Nudt5/Ndufa2/Atp5g3/Mlst8/Atp5k/Ndufa12/Atp5a1/Pfkm/Sdhc/Stoml2/Atpif1/Ndufa8/Taz/Abcc6/Pkm/Atp5b/Ndufb9	21	4.18241	0.0777778

### Sheet: MF
Molecular Functions Positively correlated 18 months
Molecular Functions	Description	GeneRatio	BgRatio	pvalue	p.adjust	qvalue	geneID	Count	FoldEnrich	RichFactor
GO:0005261	cation channel activity	0.0459559	348/29873	7.38216e-09	5.58092e-06	4.8256e-06	Calhm4/Kcnd3/Slc24a1/Kcnip1/Gria3/Kcnk4/Trpm2/Atp5k/Trpv3/Kcna2/Stim1/Cacna1h/Kcnj2/Cacng7/Atp5a1/Scn1a/Hcn2/Trpm8/Scn2b/Kcng1/Cacna1i/Catsper4/Atp5b/Elk1/Kcng3	25	3.94494	0.0718391
GO:0046873	metal ion transmembrane transporter activity	0.0496324	429/29873	3.02433e-08	1.1432e-05	9.88479e-06	Kcnd3/Atp1a2/Slc24a1/Kcnip1/Kcnk4/Slc12a3/Trpm2/Trpv3/Mrs2/Kcna2/Stim1/Cacna1h/Kcnj2/Cacng7/Slc4a10/Scn1a/Hcn2/Trpm8/Scn2b/Slc10a3/Kcng1/Cacna1i/Cnnm4/Catsper4/Elk1/Atp4b/Kcng3	27	3.4561	0.0629371
GO:0005216	ion channel activity	0.0496324	453/29873	9.17705e-08	2.31262e-05	1.99963e-05	Calhm4/Gabrg2/Gabra1/Kcnd3/Slc24a1/Kcnip1/Gria3/Kcnk4/Trpm2/Atp5k/Trpv3/Kcna2/Stim1/Cacna1h/Kcnj2/Cacng7/Atp5a1/Scn1a/Hcn2/Trpm8/Scn2b/Kcng1/Cacna1i/Catsper4/Atp5b/Elk1/Kcng3	27	3.273	0.0596026
GO:1901702	salt transmembrane transporter activity	0.0441176	416/29873	8.49364e-07	0.000137719	0.000119081	Gabrg2/Gabra1/Kcnd3/Atp1a2/Slc24a1/Kcnk4/Slc12a3/Trpm2/Trpv3/Kcna2/Cacna1h/Kcnj2/Cacng7/Slc4a10/Scn1a/Hcn2/Trpm8/Slc10a3/Kcng1/Cacna1i/Cnnm4/Catsper4/Elk1/Kcng3	24	3.16809	0.0576923
GO:0022836	gated channel activity	0.0386029	331/29873	9.10842e-07	0.000137719	0.000119081	Gabrg2/Gabra1/Kcnd3/Kcnip1/Gria3/Kcnk4/Atp5g3/Trpm2/Kcna2/Cacna1h/Kcnj2/Cacng7/Scn1a/Hcn2/Trpm8/Scn2b/Kcng1/Cacna1i/Catsper4/Elk1/Kcng3	21	3.48394	0.0634441
GO:0015079	potassium ion transmembrane transporter activity	0.0257353	159/29873	1.40522e-06	0.000177058	0.000153096	Kcnd3/Atp1a2/Slc24a1/Kcnip1/Kcnk4/Slc12a3/Kcna2/Kcnj2/Hcn2/Scn2b/Kcng1/Elk1/Atp4b/Kcng3	14	4.83516	0.0880503
GO:0005244	voltage-gated ion channel activity	0.0275735	200/29873	4.43271e-06	0.000373455	0.000322912	Kcnd3/Kcnip1/Kcnk4/Kcna2/Cacna1h/Kcnj2/Cacng7/Scn1a/Hcn2/Scn2b/Kcng1/Cacna1i/Catsper4/Elk1/Kcng3	15	4.11852	0.075
GO:0022832	voltage-gated channel activity	0.0275735	201/29873	4.71134e-06	0.000373455	0.000322912	Kcnd3/Kcnip1/Kcnk4/Kcna2/Cacna1h/Kcnj2/Cacng7/Scn1a/Hcn2/Scn2b/Kcng1/Cacna1i/Catsper4/Elk1/Kcng3	15	4.09803	0.0746269
GO:0022839	ion gated channel activity	0.03125	254/29873	4.86093e-06	0.000373455	0.000322912	Gabrg2/Gabra1/Kcnd3/Gria3/Kcnk4/Trpm2/Kcna2/Cacna1h/Kcnj2/Cacng7/Hcn2/Trpm8/Kcng1/Cacna1i/Catsper4/Elk1/Kcng3	17	3.67532	0.0669291
GO:0022843	voltage-gated cation channel activity	0.0238971	153/29873	4.93988e-06	0.000373455	0.000322912	Kcnd3/Kcnk4/Kcna2/Cacna1h/Kcnj2/Cacng7/Hcn2/Scn2b/Kcng1/Cacna1i/Catsper4/Elk1/Kcng3	13	4.66586	0.0849673

### Sheet: CC
Cellular Components Negatively correlated at 18 month
Cellular Components	Description	GeneRatio	BgRatio	pvalue	p.adjust	qvalue	geneID	Count	FoldEnrich	RichFactor
GO:0098858	actin-based cell projection	0.0294118	230/29701	3.08613e-06	0.00149986	0.00136115	Espn/Gpm6a/Pls1/Pdzd7/Tmc1/Fat1/Nmi/Calb1/Clca1/Kitl/Adgrv1/Foxa1/Ceacam20/Tgfb1/Anks4b/App/Spata13	17	3.79808	0.073913
GO:0098889	intrinsic component of presynaptic membrane	0.0190311	129/29701	4.62918e-05	0.0112489	0.0102086	P2ry1/Chrna7/Cplx3/P2rx3/Chrm1/Gpm6a/Drd1/Chrna4/Drd4/Tg/Adra2a	11	4.38174	0.0852713
GO:0099056	integral component of presynaptic membrane	0.017301	116/29701	9.28379e-05	0.0150397	0.0136488	P2ry1/Chrna7/P2rx3/Chrm1/Gpm6a/Drd1/Chrna4/Drd4/Tg/Adra2a	10	4.42981	0.0862069
GO:0032420	stereocilium	0.0121107	58/29701	0.00012979	0.0157695	0.0143111	Espn/Pls1/Pdzd7/Tmc1/Nmi/Calb1/Adgrv1	7	6.20174	0.12069
GO:0042734	presynaptic membrane	0.0224913	204/29701	0.000196898	0.017371	0.0157644	P2ry1/Chrna7/Cplx3/P2rx3/Chrm1/Gpm6a/Drd1/Kctd16/Chrna4/Drd4/Tg/Caps2/Adra2a	13	3.27459	0.0637255
GO:0098981	cholinergic synapse	0.00692042	16/29701	0.000214457	0.017371	0.0157644	Chrna7/Chrm1/Chrna4/Slc18a3	4	12.8465	0.25
GO:0099240	intrinsic component of synaptic membrane	0.0242215	247/29701	0.000378673	0.0249472	0.0226399	P2ry1/Chrna7/Cplx3/P2rx3/Chrm1/Gpm6a/Drd1/Shisa6/Chrna4/Drd4/Syt6/Tg/Shisa7/Adra2a	14	2.91256	0.0566802
GO:0098945	intrinsic component of presynaptic active zone membrane	0.00865052	33/29701	0.000414813	0.0249472	0.0226399	P2ry1/Cplx3/Gpm6a/Tg/Adra2a	5	7.78573	0.151515
Cellular Components Positively correlated 18 months
GO:0098798	mitochondrial protein-containing complex	0.044964	307/29701	9.98784e-10	5.28357e-07	3.80589e-07	Atp5mpl/Mccc1/Cyc1/Uqcr11/Ndufa2/Cox7a2/Atp5g3/Mrps17/Mrpl45/Slc25a4/Atp5k/Dlat/Ndufa12/Atp5a1/Idh3b/Sdhc/Ndufa8/Bckdhb/Mrps33/Cox6b1/Ndufb11b/Pdk2/Bckdk/Atp5b/Ndufb9	25	4.35009	0.0814332
GO:1990351	transporter complex	0.0503597	403/29701	3.55301e-09	7.84243e-07	5.64911e-07	Gabrg2/Gabra1/Kcnd3/Atp1a2/Cyc1/Kcnip1/Gria3/Uqcr11/Ndufa2/Kcnk4/Atp5g3/Kcna2/Cacna1h/Kcnj2/Cacng7/Ndufa12/Atp10a/Scn1a/Ndufa8/Hcn2/Ndufb11b/Scn2b/Kcng1/Cacna1i/Catsper4/Atp4b/Ndufb9/Kcng3	28	3.7115	0.0694789
GO:1902495	transmembrane transporter complex	0.0485612	381/29701	4.4475e-09	7.84243e-07	5.64911e-07	Gabrg2/Gabra1/Kcnd3/Atp1a2/Cyc1/Kcnip1/Gria3/Uqcr11/Ndufa2/Kcnk4/Atp5g3/Kcna2/Cacna1h/Kcnj2/Cacng7/Ndufa12/Scn1a/Ndufa8/Hcn2/Ndufb11b/Scn2b/Kcng1/Cacna1i/Catsper4/Atp4b/Ndufb9/Kcng3	27	3.7856	0.0708661
GO:1990204	oxidoreductase complex	0.0269784	126/29701	1.53797e-08	2.03397e-06	1.46512e-06	Ogdh/Cyc1/Uqcr11/Ndufa2/Dlat/Ndufa12/Idh3b/Sdhc/Ndufa8/Ogdhl/Bckdhb/Ndufb11b/Pdk2/Bckdk/Ndufb9	15	6.35941	0.119048
GO:0098800	inner mitochondrial membrane protein complex	0.0269784	159/29701	3.44779e-07	3.64776e-05	2.62758e-05	Atp5mpl/Cyc1/Uqcr11/Ndufa2/Cox7a2/Atp5g3/Atp5k/Ndufa12/Atp5a1/Sdhc/Ndufa8/Cox6b1/Ndufb11b/Atp5b/Ndufb9	15	5.03953	0.0943396
GO:0098803	respiratory chain complex	0.0197842	92/29701	1.22651e-06	0.000108137	7.78942e-05	Cyc1/Uqcr11/Ndufa2/Cox7a2/Coa6/Ndufa12/Sdhc/Ndufa8/Cox6b1/Ndufb11b/Ndufb9	11	6.38706	0.119565
GO:0070469	respirasome	0.0197842	100/29701	2.82475e-06	0.000213471	0.000153768	Cyc1/Uqcr11/Ndufa2/Cox7a2/Coa6/Ndufa12/Sdhc/Ndufa8/Cox6b1/Ndufb11b/Ndufb9	11	5.8761	0.11
GO:0034703	cation channel complex	0.028777	227/29701	6.73952e-06	0.000428624	0.000308749	Kcnd3/Kcnip1/Gria3/Kcnk4/Atp5g3/Kcna2/Cacna1h/Kcnj2/Cacng7/Scn1a/Hcn2/Scn2b/Kcng1/Cacna1i/Catsper4/Kcng3	16	3.76522	0.0704846
GO:0009144	purine nucleoside triphosphate metabolic process	0.037702	269/29952	4.06296e-08	1.79241e-05	1.53894e-05	Ogdh/Fam20c/Atp1a2/Dnm1l/Nudt5/Ndufa2/Atp5g3/Mlst8/Atp5k/Ndufa12/Atp5a1/Pfkm/Sdhc/Stoml2/Atpif1/Ndufa8/Taz/Abcc6/Pkm/Atp5b/Ndufb9	21	4.19795	0.0780669
GO:0009199	ribonucleoside triphosphate metabolic process	0.037702	270/29952	4.33054e-08	1.79241e-05	1.53894e-05	Ogdh/Fam20c/Atp1a2/Dnm1l/Nudt5/Ndufa2/Atp5g3/Mlst8/Atp5k/Ndufa12/Atp5a1/Pfkm/Sdhc/Stoml2/Atpif1/Ndufa8/Taz/Abcc6/Pkm/Atp5b/Ndufb9	21	4.18241	0.0777778
